# Frequent allopolyploidy with distant progenitors in the moss genera *Physcomitrium* and *Entosthodon* (Funariaceae) identified via subgenome phasing of targeted nuclear genes

**DOI:** 10.1101/2023.07.17.549320

**Authors:** Nikisha Patel, Rafael Medina, Lindsay D. Williams, Olivia Lemieux, Bernard Goffinet, Matthew G. Johnson

## Abstract

Allopolyploids represent a new frontier in species discovery among embryophytes. Within mosses, allopolyploid discovery is challenged by low morphological complexity. The rapid expansion of sub-genome sequencing approaches in addition to computational developments to identifying genome merger and whole-genome duplication using variation among nuclear loci representing homeologs has allowed for increased allopolyploid discovery among mosses. We confirm the intergeneric hybrid nature of *Entosthodon hungaricus*, and the allopolyploid origin of *P. eurystomum* and of one population of *P. collenchymatum*. We also reveal that hybridization gave rise to *P. immersum*, as well as to yet unrecognized lineages sharing the phenotype of *P. pyriforme*, and *P. sphaericum.* Our findings demonstrate the utility of a novel approach to phasing homeologs within loci and phasing loci across subgenomes, or subgenome assignment, called homologizer, when working with polyploid genomes, and its value in identifying progenitor species using target capture data.
