## Supplementary Figures, Tables, and Files for "Frequent allopolyploidy with distant progenitors in the moss genera *Physcomitrium* and *Entosthodon* (Funariaceae) identified via subgenome phasing of targeted nuclear genes": Supplementary tables.xlsx

### Sheet: Table 1
ID	Taxon	Collector and number	Herbarium	Collection Date	Country	GenesRecovered	NumHetSites	HetPerGene	Paralogs
3114	Entosthodon planoconvexus	Shevock 26542	CAL	4 IV 2005	USA	648	712	1.09877	7
3115	Physcomitrium sphaericum	Goffinet 9815	CONN	9 VII 2010	China	648	619	0.955247	0
3118	Physcomitrium pyriforme	Goffinet 9704	CONN	20 IV 2009	USA	648	838	1.29321	4
3139	Physcomitrium patens	Spribille s.n.	CONN	2 I 2012	Canada	647	619	0.956723	5
3141	Physcomitrium sphaericum	Goffinet 9827	CONN	2010-07-10	China	805	88377	109.785	494
3142	Physcomitrellopsis africana	Goffinet 10326	CONN	10 X 2010	South Africa	596	932	1.56376	3
3176	Physcomitrium immersum	Shaw 4827	DUKE	2005-11-20	USA	785	62068	79.0675	230
3177	Entosthodon hungaricus	Frahm 70325			Austria	424	18173	42.8608	6
3178	Physcomitrium collenchymatum	Buck 49499	NY	16 X 2005	USA	646	363	0.56192	1
3305	Physcomitrium serratum	Buck 49500	NY	10 X 2005	United States	636	287	0.451258	0
3347	Entosthodon obtusus	Holyoak 04-87	NY	8 V 2006	Ireland	647	620	0.958269	7
3387	Physcomitrium pyriforme	Fedosov		2010-01-25	Russia	750	43018	57.3573	0
3392	Physcomitrium eurystomum	Frahm 10979			Germany	777	46137	59.3784	72
3395	Entosthodon obtusus	Holyoak 04-87	NY	8 V 2006	Ireland	638	516	0.808777	2
3403	Physcomitrium patens	Mishler s.n.	IMSC 40039	24 X 2004	USA	646	413	0.639319	1
3404	Physcomitrium hookeri	Budke 187	CONN	16 IV 2012	USA	630	462	0.733333	0
3409	Physcomitrium hookeri	Budke 177B	CONN	16 IV 2012	USA	644	817	1.26863	4
3410	Physcomitrium pyriforme	Budke 177A	CONN	2012-04-01	USA	802	107262	133.743	376
3411	Physcomitrium japonicum	Akiyama 22212	CONN	1 IV 2012	Japan	640	558	0.871875	2
3412	Physcomitrium hookeri	Budke 195	CONN	16 IV 2012	USA	585	559	0.955556	0
3413	Physcomitrium japonicum	Tamura s.n.	CONN	2004	Japan	598	1615	2.70067	1
3465	Entosthodon smithhurstii	Downing et al. s.n.	CONN	13 VIII 2010	Australia	619	752	1.21486	11
3479	Entosthodon attenuatus	Long 38559	CONN	13 VII 2009	Ireland	562	417	0.741993	2
3480	Physcomitrium collenchymatum	Budke 185	CONN	16 IV 2012	USA	600	319	0.531667	0
3496	Physcomitrium pyriforme	Goffinet s.n.	CONN	4 IV 2013	USA	647	1020	1.57651	0
3508	Physcomitrium japonicum	Goffinet 9782	CONN	7 VII 2010	China	648	339	0.523148	0
3509	Entosthodon bergianus	Hedderson 15250	BOL	28 IX 2003	South Africa	647	512	0.791345	0
3539	Physcomitrium japonicum	Goffinet 9785	CONN	7 VII 2010	China	647	1554	2.40185	0
3543	Entosthodon attenuatus	Shevock 23875	CAS	23 III 2003	USA	627	4780	7.6236	34
3545	Entosthodon clavatus	Goffinet 10178	CONN	4 X 2011	South Africa	513	204	0.397661	0
3546	Entosthodon lindigii	Cano et al. 5049	NY	15 VI 2009	Peru	622	575	0.924437	1
3549	Physcomitrium spathulatum	Goffinet 10312	CONN	9 X 2010	South Africa	647	1311	2.02628	0
3550	Physcomitrium sphaericum	Goffinet 9828	CONN	2010-07-10	China	800	92020	115.025	540
3551	Physcomitrium japonicum	Goffinet 9783	CONN	7 VII 2010	China	640	532	0.83125	0
3555	Physcomitrium eurystomum	José Gabriel Segarra-Moragues	CONN	2010-02-10	Spain	744	42904	57.6667	32
3556	Physcomitrium subsphaericum	Villarreal 1218	CONN	24 XI 2009	Mexico	648	868	1.33951	9
3672	Physcomitrium sphaericum	Y. Liu 13003	CONN	22 IV 2013	China	759	64010	84.3347	225										3814	Physcomitrium sp.	Wilding 217	South Africa
3726	Entosthodon sp.	Villarreal et al. 1322	CONN	2 X 2012	India	640	2131	3.32969	7
3727	Physcomitrium pyriforme	Goffinet 11123	CONN	13 IV 2013	USA	636	611	0.960692	2
3728	Physcomitrium pyriforme	Goffinet 11127	CONN	13 IV 2013	USA	648	2574	3.97222	5
3787	Physcomitrium pyriforme	Bosanquet s.n.	CONN	22 VI 2012	Ireland	565	454	0.80354	1
3798	Physcomitrium pyriforme	Buck 63007	CONN	21 III 2014	USA	643	84716	131.751	162
3814	Physcomitrium sp.	Wilding 217	BOL	8 X 2012	South Africa	648	831	1.28241	7
3815	Physcomitrium sphaericum	Goffinet 9823	CHINA	2010-07-10	China	804	75253	93.5983	0
3816	Physcomitrium japonicum	Goffinet 9782	CONN	7 VII 2010	China	642	1275	1.98598	0
3817	Physcomitrium sp.	Goffinet 11574	CONN	8 V 2013	South Africa	648	532	0.820988	4
3835	Entosthodon attenuatus	Schäfer-Verwimp 33687	Sch.-Verw./CONN	7 VI 2012	Portugal	647	601	0.928903	7
3838	Entosthodon hungaricus	Sabovljevic & Papp s.n	CONN		Hungary	678	48044	70.8614	171
3840	Entosthodon subintegrus	Wilding 224	BOL	10 VIII 2012	USA	625	357	0.5712	0
3841	Physcomitrium eurystomum	BONN	Germany	06 V 2008	Frahm 10979	666	33653	50.53	39
3842	Entosthodon sp.	Shaw 17401	DUKE/CONN	12 X 2012	New Caledonia	628	438	0.697452	0
3843	Entosthodon duriaei	Long 38230 & Runasinghe	CONN	3 XI 2009	Spain	480	365	0.760417	1
3844	Physcomitrium magdalenae	Buchbender RWA-VB-0107	IMSC 40025		Rwanda	597	414	0.693467	0
3883	Physcomitrium pyriforme	Buck 54976	NY	30 V 2009	USA	640	740	1.15625	0
3886	Physcomitrium pyriforme	Tripp 4197	NY	23 III 2013	USA	645	729	1.13023	2
3892	Physcomitrium readeri	Infante & Heras	VIT	10 X 2012	France	648	676	1.04321	3
3894	Entosthodon americanus	Goffinet 4347	CONN	31 VII 1995	Canada	647	582	0.899536	4
3895	Entosthodon clavatus	Hedderson 16864	BOL	30 VIII 2008	South Africa	586	790	1.34812	4
3896	Entosthodon clavatus	Goffinet 11523	CONN	31 VII 2013	South Africa	647	1036	1.60124	10
5274	Physcomitrium collenchymatum ? WHY A ?	Freiburg 40061			Missouri	633	63130	99.7314	0

### Sheet: Table 2
4897
4919
5063
5214
5832
5926
6094
6309
6363
6378
6628
6710
6738
6804
6845
6922
7104
7172
7379
7483
7627
7670
7790
8150
8234
8274
8488
8565
8583
8664
9133
9196
10023
10071
10569
10627
11127
11347
27529
51026
51087
51125
4724
4336
4162
4130
3707
3552
3305
2150

### Sheet: Table 3
Gene Name	Primer Name	Sequence	Source
4780	4780-F	5'ATGGACGGCGCACTTGTTA3'	new
	4780-R	5'CTTGTAACGTCGCTTCAGATTTT3'	new
7379	7379-F	5'TCACGTTGGACCATGTGACG3'	new
	7379-R	5'CGTTCAAACGCCTCTCATTG3'	new
rps4	trnT-F	5'CAGAGCACCGCACTTGTAAT3'	Medina, R., Johnson, M., Liu, Y., Wilding, N., Hedderson, T. A., Wickett, N., & Goffinet, B. (2018). Evolutionary dynamism in bryophytes: phylogenomic inferences confirm rapid radiation in the moss family Funariaceae. Molecular Phylogenetics and Evolution, 120, 240-247.
	ycf-3R	5'GCACCATCTCTATAATAAGT3'	Medina, R., Johnson, M., Liu, Y., Wilding, N., Hedderson, T. A., Wickett, N., & Goffinet, B. (2018). Evolutionary dynamism in bryophytes: phylogenomic inferences confirm rapid radiation in the moss family Funariaceae. Molecular Phylogenetics and Evolution, 120, 240-247.
	rps5	5'ATGTCCCGTTATCGAGGACCT3'	Nadot, S., Bajon, R., & Lejeune, B. (1994). The chloroplast gene rps 4 as a tool for the study of Poaceae phylogeny. Plant Systematics and Evolution, 191, 27-38.
	trnS	5'TACCGAGGGTTCGAATC3'	Souza-Chies, T. T., Bittar, G., Nadot, S., Carter, L., Besin, E., & Lejeune, B. (1997). Phylogenetic analysis of Iridaceae with parsimony and distance methods using the plastid gene rps 4. Plant Systematics and Evolution, 204, 109-123.
psbA-trnH	psbA-F0	5'GCTGGTGTATTCGGTGGC3'	New
	trnH-R1	5'GAACGACGGGAATTGAAC3'	Pedersen, N., & Hedenäs, L. (2005). Taxonomic and nomenclatural implications of phylogenetic studies of the Bryaceae based on molecular data and morphology. The Bryologist, 108(1), 123-128.
	psbA-F1	5'CTGCTCACGGTTACTTTG3'	New
	trnH-R0*	5'ACTGCCTTAATCCACTTG3'	New

### Sheet: Table 4
	Normal							Denoised
file	free	dip	tri	tet	d_dip	d_tri	d_tet	free	dip	tri	tet	d_dip	d_tri	d_tet
Physcomitrium-pyriforme-3387	47241.7	46438.4	27480.2	26232.2	803.261	19761.4	21009.5	53304.2	52825.4	27504.8	27016.5	478.834	25799.4	26287.7
Physcomitrium-sphaericum-3815	105142	101828	51946.4	60379	3314.17	53195.4	44762.7	121899	121498	48780.2	64605.4	400.575	73118.4	57293.2
Entosthodon-hungaricus-3177	13031.6	12588.7	9398.05	7975.17	442.953	3633.57	5056.45	15288.9	14933.2	8946.94	7667.77	355.715	6341.96	7621.13
Entosthodon-hungaricus-3838	63429.7	61947.3	35506.5	36195.8	1482.41	27923.2	27233.8	72294	71863.1	34250.7	37738.6	430.921	38043.3	34555.3
Physcomitrium-eurystomum-3392	53977.9	53026.6	30447.6	30259.3	951.229	23530.2	23718.5	61037.3	60590.3	29934.7	31307.1	446.978	31102.6	29730.2
Physcomitrium-eurystomum-3841	33057.5	32287.9	20524.9	18919.4	769.568	12532.6	14138.1	37742.3	37431.5	19612.1	19159.6	310.765	18130.2	18582.6
Physcomitrium-immersum-3176	76594.8	75042.9	41203.6	43502.8	1551.95	35391.2	33092	87775.6	87278.1	40371.4	45586.2	497.518	47404.2	42189.4
Physcomitrium-pyriforme-3410	125504	68596.5	122903	70914.2	56907.8	2601.32	54590.1	134297	65704.3	130762	65083.3	68592.8	3534.92	69213.8
Physcomitrium-eurystomum-3555	46948.6	46108	27837	26356.3	840.604	19111.7	20592.3	53044.2	52634.5	27133.4	27054.2	409.753	25910.8	25990
Physcomitrium-sphaericum-3141	134856	128702	62057.5	79434	6154.6	72798.8	55422.4	161813	161028	56187.4	87001.1	784.866	105626	74811.9
Physcomitrium-sphaericum-3550	150743	141603	65060.8	90536.9	9140.27	85682.2	60206	180844	179355	57845.9	99615.8	1489.36	122998	81228.5
Physcomitrium-sphaericum-3672	70873.6	69149	42116.5	40637.7	1724.6	28757.1	30235.9	82421	81778.5	40920.2	42089.1	642.507	41500.8	40331.8
Physcomitrium-collenchymatum-5274A	87234.3	84753.2	43662.9	49737.3	2481.13	43571.4	37497	100286	99876	40965.2	53011.5	409.788	59320.5	47274.2
Physcomitrium-pyriforme-3798	40801.3	-3609.29	12361.5	34450.2	44410.6	28439.8	6351.1	37713	-560.418	14067.3	33830.4	38273.4	23645.7	3882.58
